# Angiogenin regulates mitochondrial stress and function via tRNA-derived fragments generation and impacting tRNA modifications

**DOI:** 10.1101/2024.02.13.580206

**Authors:** Shadi Al-Mesitef, Keita Tominaga, Abdulrahman Mousa, Thomas J Begley, Peter C Dedon, Sherif Rashad, Kuniyasu Niizuma

**Author notes:** Corresponding author. Corresponding author details: Sherif Rashad, MD, PhD.

## Abstract

Mitochondrial stress and dysfunction play an important role in many diseases, such as cancer, diabetes, and neurodegenerative diseases. We previously observed that mitochondrial electron transport chain (ETC) inhibition can induce tRNA cleavage and tsRNAs (tRNA-derived small non-coding RNAs) generation. However, whether this process is mediated via Angiogenin (ANG), the canonical enzyme responsible for tRNA cleavage, and whether it has a role in regulating the mitochondrial stress response remains to be understood. ANG is linked to Amyotrophic Lateral Sclerosis (ALS) and other conditions where mitochondrial stress plays a role in pathophysiology. Here, we aimed to examine the role of ANG in regulating the translational response to mitochondrial stress. We observed that ANG protected the cells from respiratory complex III and V inhibition specifically. Furthermore, we validated that the tsRNAs generated during mitochondrial and oxidative stress are mediated by ANG, given that their production is abrogated after ANG knock-out (KO). In addition, we observed that ANG-KO altered the tRNA modification status. Namely, we observed that ANG-KO led to the downregulation of queuosine tRNA modifications (tRNA-Q). tRNA-Q itself is related to mitochondrial translation and function. Indeed, we observed that ANG-KO led to reduced mitochondrial respiration and function. ANG altered how the cells respond to mitochondrial stress by altering the dynamic tRNA modification changes occurring during the stress response. We further examined the impact of ANG-KO on stress granules (SG) assembly as well as the knockdown of G3BP1 (core protein of SGs) on tsRNAs generation. Our results indicate that ANG regulates mitochondrial function and stress via tsRNAs generation as well as altering tRNA modifications levels. Our data also indicate that there are no direct links between tRNA cleavage and SG assembly, and both could be parallel systems for translation repression during stress.
