## Supplementary material for "Angiogenin regulates mitochondrial stress and function via tRNA-derived fragments generation and impacting tRNA modifications": Suppmenetary table 1

### Sheet: Wild-Type
Compound	CO1	CO2	CO3	RO1	RO2	RO3	TTFA1	TTFA2	TTFA3	AM1	AM2	AM3	KCN1	KCN2	KCN3	OLI1	OLI2	OLI3	AS1	AS2	AS3
ac4C	9147.99	10925.2	8015.27	9182.9	6530.64	9280.12	6152.93	6016.9	5665.33	10666.3	6785.95	8792.25	5026.99	7695.75	10099.5	5213.9	8339.35	7441.72	9644.57	7026.59	8676.74
acp3U	2457.07	3485.07	2126.11	2663.94	1568.63	2198.48	1396.09	1432.47	1231.74	3221.08	1516.31	2452.45	800.449	1894.34	2819.41	863.437	2163.77	1758.8	2545.15	1490.41	2037.82
Am	31687.7	25543	32577.2	31810.9	32285.8	48696.2	29150.1	20779.5	22166.1	26708.7	37339.8	31475.4	31128.7	30362.8	25675.1	31707.9	29308.5	35154.2	27681.8	31357.3	31539.6
Cm	32204.1	30488.7	30537	32358.2	29521.3	43904.4	26984.7	20783.4	21560.9	31136.8	31699.1	30976.4	26620.7	28751	29228.7	26920.9	28692.4	30698.8	28798.6	27975.5	28977.9
D	2187.62	3147.7	1850.92	2451.81	1278.35	1854.21	1074.25	1079.97	863.184	3265.25	1452.42	2566.83	679.713	1892.93	3216.37	795.182	2163.91	1880.84	2702.23	1461.46	2689.27
f5C	16.3793	16.8535	11.1421	16.5607	10.0909	13.1166	4.1563	2.75874	4.22808	11.7513	6.88917	8.32364	8.85234	11.5697	16.5767	6.94098	14.2798	14.2397	11.8485	8.62086	10.2797
f5Cm	274.027	401.911	232.806	301.893	177.547	250.968	157.935	175.138	147.682	441.994	200.019	331.193	92.1793	219.082	366.886	119.62	283.374	232.347	309.713	207.541	305.912
Gm	24384.6	22445.1	24079.5	25094.3	22962.1	34510.9	21093.5	15767.6	16173.6	23768.2	25821.6	24443.7	21520.4	22650.5	22586.2	21933.6	22525.2	24947.8	22717.4	22475.4	23814.8
hm5C	11.7302	17.5652	10.094	11.0177	5.29221	6.66249	4.22106	5.70984	4.1274	14.8836	5.89591	9.94434	4.29495	9.43824	16.3077	3.58643	9.51564	8.20073	11.7894	6.51867	9.61905
hm5Cm	179.536	269.789	153.847	193.995	105.44	145.976	102.615	113.816	99.114	252.028	103.856	180.656	58.0702	139.267	222.17	60.2071	152.47	115.302	223.41	128.776	175.202
I	6069.34	8996.64	5251.56	6647.8	3604.88	5069.46	3291.2	3600.34	2995.52	9016.11	3824.26	6913.32	1984.64	5408.97	8830.89	2275.42	6267.89	5067.28	7306.54	4254.05	6113.66
i6A	13011.4	15802.5	13004.8	15123.6	10222	14638.4	9373.02	8850.89	8278.46	17816.1	11565.1	16341.9	6558.41	13562.4	17753.5	7059.87	14683	13856.2	15730.2	11867.1	16263.3
m1A	44404.5	50221.1	42639.1	50838	37621.1	53606.4	32533.5	26119.9	25808.2	54292.3	46720.1	50842.2	31757.2	43860.2	51126.5	32526.6	44081.7	49975.7	46883.5	39413.8	46571.1
m1G	26974.3	29297.9	26581.7	29708.3	22558.7	32102.7	20329.7	15962.3	15246.2	32329.4	25691.2	30510.5	16473.8	26215.5	31441.5	17553.3	27126.7	28488.8	28733.1	23976.5	29590.5
m1I	3393.26	5380.81	2966.5	3613.4	1977.83	2636.05	1779.57	1978.66	1591.4	5236.94	2011.85	3617.51	1120.8	2860.46	4825.95	1197.3	3434.54	2687.07	4132.37	2312.42	3526.12
m227G	23631.2	24510.1	24191.5	23577.7	20897	29167.1	18467.8	13953.6	14146.6	27970.8	24633.9	27037.5	16558.8	23412.2	27371.2	16941.1	24273.9	26518.2	24429.9	21158.8	25524.5
m22G	19388.7	20861.4	19080.4	21475.9	16249.5	23390.6	14435.1	11444.4	11137.2	22925.1	18674.9	21716.6	12067.6	18819.3	22494.5	12987.1	19541.3	20226.2	20573.6	16976.3	21206.4
m2G	28800.3	31025.7	28515.4	32000.3	24156.4	34808.4	21647.5	17343.5	16217.8	34555.2	28098	32412.4	18387	27741.1	33177.2	19656.5	29096.6	30438.2	30597.6	25345.6	31383.8
m3C	15858.8	17672.8	14467	16005	10941.5	15861.1	9115.25	9288.37	8834.44	17713	13838.8	15881.2	7550.4	15173	15741.1	7975.25	15259.3	13444.4	17304	13363.7	14932.2
m3U	344.794	224.17	329.979	326.199	385.656	614.975	372.211	325.002	385.226	170.354	377.783	267.138	419.835	310.776	164.643	407.654	273.383	307.435	254.944	354.895	255.636
m5C	28462.9	32028.6	27008.7	31347.7	22741.3	32058.4	19681.7	16229	15732	34181.2	25821.2	30908.5	16604.2	25938	31974.3	17370.4	27160	28266.6	29574.7	23204.1	28781.1
m5U	2294.28	3262.01	2049.6	2799.56	1323.94	1673.22	1014.46	814.582	679.878	3755.54	1567.56	2814.04	724.108	2077.18	3598.59	785.508	2366.89	2156.86	2585.35	1535.96	2018.19
m5Um	2239.17	3220.92	1951.11	2407.99	1447.6	1916.79	1305.09	1518.47	1261.91	3165.9	1463.69	2388.56	866.625	2066.93	3136.47	925.438	2420.24	1848	2499.79	1557.81	2246.54
m66A	5223.93	2331.68	6028.58	3998.72	5849.21	9355.08	5680.22	5407.52	6022.42	1530.02	5798.84	3860.52	6118.62	4472.06	1360.91	7166.66	4025.26	5055.03	3468.47	5733.65	4607.64
m6A	14579	15299.1	15116.7	15901.4	13576.5	20195.9	12484.9	9657.73	9859.74	16252.1	15771.2	16307.7	12080.5	14975.1	16350.9	12440.9	14900.4	15807.1	15213.4	13997.8	15886.3
m6Am	3050.8	4984.27	2820.46	2742.92	1885.89	2476.64	1857.04	2306.54	2301.65	4988.7	1986.88	3921.03	990.469	2869.79	5456.23	1124.36	3803.59	2586.43	3979.2	2218.49	3234.93
m6t6A	317.716	466.028	296.309	349.604	210.384	301.851	197.159	226.28	176.422	495.732	233.321	381.833	121.083	307.551	484.241	138.706	351.959	302.374	415.004	243.359	375.216
m7G	43902.8	48587.3	42590.9	48269.8	37790	53771	32477.6	25970.4	25562.6	53771.5	45619	50237.7	29146.5	43266.5	49153.6	30423.9	43732.2	46982.6	45847.6	39034.7	44758
manQ	199.215	322.926	170.466	369.135	205.469	261.406	187.438	220.974	188.759	479.997	194.759	352.23	107.267	284.2	431.273	118.397	335.115	252.055	431.374	247.898	325.698
galQ	16.0278	32.4493	14.8561	35.8909	20.437	24.6755	20.362	25.7673	19.4988	45.3826	17.9031	35.2449	8.4445	27.1333	44.4858	10.6209	35.7423	27.3972	43.4687	24.2388	26.0211
mchm5U_S	81.7282	121.898	69.592	82.8326	51.689	67.2489	46.1085	51.9396	49.0294	119.319	49.2495	85.3965	28.9034	78.4947	120.068	30.6277	90.566	67.9311	101.879	61.7924	83.9669
mchm5U_R	19.6735	30.3828	18.9805	25.3944	10.1668	16.5713	8.12803	6.07241	4.89522	37.2699	15.5146	28.1593	6.14495	19.0022	34.6034	6.57928	22.0909	20.6576	25.9312	14.7894	22.6719
mcm5s2U	706.653	977.658	612.64	768.176	475.742	617.182	397.556	455.419	388.508	985.982	497.169	774.046	257.355	625.465	963.553	301.13	742.751	617.841	863.143	520.149	755.836
mcm5U	38.1789	50.2652	28.6801	44.484	29.9094	39.3842	70.5198	71.8605	63.1814	51.1166	28.9287	42.4731	30.1034	80.5208	92.8705	18.6116	44.4719	38.7233	85.7165	65.6174	82.5563
ms2i6A	1609.96	2691.44	1712.2	1650.96	1327.01	1706.33	1319.58	1633.58	1436.48	2874.69	1442.13	2298.24	762.187	1553.46	2777.38	981.421	2166.69	1702.31	2159.25	1389.28	1903.77
ms2t6A	748.728	1132.6	667.74	814.914	473.402	653.532	398.895	503.55	421.861	1190.72	498.203	880.1	256.907	671.558	1080.49	314.796	849.153	684.03	1004.32	549.04	875.587
ncm5U	620.646	849.317	543.63	621.441	375.379	524.609	330.682	313.763	276.782	685.276	321.422	522.129	175.034	399.704	619.386	187.39	488.928	401.531	602.294	339.132	457.743
ncm5Um	15.1796	25.6743	13.2403	18.9867	10.3327	13.6067	9.49199	11.0251	9.25037	25.171	11.4394	19.4405	6.02074	15.543	20.5955	5.50776	15.7355	12.8213	20.871	11.6781	16.3291
oHyW	411.448	574.268	392.058	466.132	279.257	398.918	226.753	235.102	191.899	613.023	312.113	449.207	147.376	340.257	492.024	181.037	409.821	349.985	563.169	312.942	448.794
Q	420.819	740.071	375.83	938.012	497.849	654.854	484.254	579.696	493.199	1492.73	546.416	1142.06	223.672	681.266	1124.28	257.475	803.431	596.062	944.499	514.879	688.477
t6A	7544.29	9665.73	7303.8	8148.12	5320.14	7165.85	4704.22	4808.56	4085.85	10643.1	5477.21	8307.03	3032.47	7124.63	9897.64	3579.93	7976.84	6769.95	9247.89	6168.81	8327.73
Um	8919.84	10167.3	8220.91	8576.55	7329.24	10476	6984.05	6892.38	6964.5	9738.31	7139.85	8416.14	6125.65	7792.16	8956.71	6229.06	8361.26	7393.98	8985.11	7384.15	7940.58
Y	3344.49	3843.32	3035.47	3441.84	2447.09	3898.47	2235.6	2260.37	2017.77	4103.81	2825.05	3443.13	1933.49	2868.45	3771.26	2086.02	3205.6	2952.46	3725.49	2549.1	3558.91
yW	4.76769	9.12435	4.83139	5.32045	2.56149	5.13706	3.57569	4.20241	3.74803	7.96396	3.64692	5.67937	2.31125	5.04542	8.58715	1.90172	5.75771	3.88477	10.1587	3.99081	6.75967

### Sheet: ANG OE
	MOCK																					ANG OE
Compound	C1	C2	C3	RO1	RO2	RO3	TTFA1	TTFA2	TTFA3	AM1	AM2	AM3	KCN1	KCN2	KCN3	OLI1	OLI2	OLI3	AS1	AS2	AS3	C 1	C 2	C 3	RO 1	RO 2	RO 3	TTFA 1	TTFA 2	TTFA 3	AM 1	AM 2	AM 3	KCN 1	KCN 2	KCN 3	OLI 1	OLI 2	OLI 3	AS 1	AS 2	AS 3
ac4C	8735.76	11718.4	11689.8	10398.1	11309.6	10176.3	14988.1	12757.6	13829	15624.3	11219.4	11429.8	10930.6	11355.6	11072.1	11978.8	11386.4	12126.4	10960.7	10579	11179.8	11484	11054.7	12348.9	10507.7	10208.3	10459.7	11843.7	14754.1	12013	12064.6	12020.7	10370.3	12136	10547.1	9873.22	11832.2	10718.2	11536.1	12337.9	11909.5	12382.1
acp3U	2282.38	3596.78	3416.75	2845.76	3518.25	2980.7	4291.68	3715.86	3932.57	4241.82	3245.47	3450.81	2934.44	2921.34	3051.73	3496.63	3467.38	3606.06	2886.78	2944.94	3189.25	3334.47	3132.48	3598.54	3255.28	3210.16	2885.02	3928.55	3635.07	3670.86	3499.98	3505.99	2962.51	3562.62	2972.37	2862.94	3479.6	3375.4	3396.93	3428.03	3295.4	3497.99
Am	41192.6	36975.7	35436	44268.5	41515.6	31964.2	39047.8	36815.1	42921.8	49175.1	38307	40070.4	50248.2	44439.1	40481.9	38445.1	37236.3	36769.3	37167.9	26670.1	32659.1	33861.4	42259.6	42550.3	28650.4	34586.7	52348.1	43494.8	67393.4	40110	37807.5	38286.6	45985.7	40234.3	45455.6	43771.2	51974	31500.7	52065.6	33847.4	35200.1	36966.5
Cm	33863	34735.8	34169.4	36193.4	35871.7	31808.9	41824.6	38116.9	39515.9	42145.3	35548.6	36181.5	37365	36615.3	34342.5	35943.4	34765.4	36784.9	33843.6	29542.6	32632.7	34210.1	36442.2	37864.2	30747.6	32923.6	36882.1	36686.7	38198	37259.9	36793.9	37078.9	36407.4	37047.6	36383.8	35275.3	42151.9	32188.4	38575.8	35730	34518.6	35379
D	2470.04	4470.32	4155.03	3462.3	4553.77	3354.76	5877.62	4803.4	5502.79	6441.93	3822.45	4088.18	4035.32	3741.29	4021.02	4484.31	4553.95	4449.02	3738.65	3468.89	3863.68	3863.2	4043.37	4437.31	3634.12	3461.79	3549.95	4494.69	6069.18	4515.46	4221.67	4063.36	3340.98	4401.83	3657.4	3289.97	4266.56	3809.94	4539.49	4325.4	4354.43	4615.21
f5C	21.8735	33.4128	29.5088	20.91	44.3809	34.7296	33.5942	39.9982	43.3556	59.356	41.0341	42.0394	16.145	32.0887	32.4678	34.1882	38.3325	40.2196	36.8179	30.1382	34.1012	26.8883	33.1682	23.3318	32.7923	32.9488	32.3235	34.5921	54.0188	46.1801	35.8441	44.2329	38.1403	33.6266	19.0274	19.2208	31.9046	34.1669	46.8497	46.0508	37.1263	41.2535
f5Cm	243.471	403.603	379.682	340.023	412.155	405.518	471.856	432.635	517.058	554.886	382.55	436.967	316.005	330.579	262.325	430.607	415.485	455.809	361.95	404.931	412.421	376.755	370.956	399.899	291.831	392.715	355.674	379.071	298.607	368.416	469.143	489.615	317.559	389.869	318.842	299.831	384.046	394.239	396.387	428.402	414.906	468.631
Gm	28501.9	29013.4	27630.1	30755	30349.1	25783.6	32323.6	30512.2	31699.6	35454.5	29000	29516.7	32820.4	31630.2	28415.8	29918.1	28822.8	29638.9	28898.4	23211.6	26520.5	27463.8	29655.2	30372.7	24396.5	26546.3	31837.1	31819.9	34066.9	30584.3	30502.4	30249.2	30169.2	29858.1	30324.6	29538.3	35358.6	25942.1	32512.5	28698.9	28166.2	29316
hm5C	14.1682	27.1455	29.3163	14.2021	18.5578	15.4882	24.7635	20.9072	21.9611	24.2254	21.6274	21.5829	18.9472	18.1453	21.3405	22.1091	22.0069	20.1613	15.6201	21.5577	20.5444	23.8446	20.6031	24.8317	20.5843	18.7389	16.417	20.3039	21.6674	20.6488	16.9597	17.3631	18.0909	27.2495	20.5709	17.6387	22.1915	22.1208	20.4866	20.7419	23.6536	25.9331
hm5Cm	141.564	217.251	222.246	191.893	232.137	223.377	279.689	264.024	228.873	310.23	280.008	267.174	183.457	210.932	190.818	224.944	216.451	228.909	224.795	255.647	249.417	236.708	201.652	225.681	233.39	229.01	186.622	225.709	226.402	234.25	256.491	262.059	231.333	252.511	202.687	185.11	213.972	234.181	199.657	265.417	255.137	277.845
I	6467.96	10861.6	10934.6	8457.61	10384.2	8948.11	13692.6	11967	12412.8	13545.7	10412.6	10491.9	9176.53	9541.82	9700.05	10824.7	10513.4	11250.7	9310.93	9712.1	10222.8	10252.7	10086.1	11276.1	9378.03	9074.41	8318.28	10429.1	11557.9	10915.3	10395.1	10464.6	8957.03	11517	9201.52	8400.27	10062.4	10113.3	10158.3	10708.5	10774.5	11509.2
i6A	17252.8	26055.9	25245.3	22021.9	26348.1	21348.9	35275.7	30123.2	33689.2	36063.4	25283.3	26374.8	25464.5	23974.2	25105.7	26084.5	26019	25212	23718.4	20602.9	24096.3	24367.3	25303.5	27854.6	20472.8	22353.8	23570.7	28816.9	32924.4	27665.1	26677.9	28044.6	23976.9	27791.1	24456.1	22461.7	24850	22760.2	26311.3	24725	26699.4	26090.8
m1A	65362.9	86047.9	79575	85070.8	98106.3	71004.5	132016	102160	122919	156463	84234.3	87089.7	96328.9	83592.6	89048.9	90105.3	88921.2	87457.4	88444.1	59151.5	71840.9	81907.9	89944.1	96887	58772.1	69130.3	93136.3	97459.5	195698	89107.3	100646	107314	84340.9	97188.7	84120.8	74922.6	98498.8	67466.2	101547	85269	83454	83472.5
m1G	37846.8	51976.1	49166.7	47241.5	55231	40504	77131	60268.9	72171.1	91315.6	50667.9	52342.9	55224.3	49937	50935.3	53706.6	51757.2	51394.2	47614.2	36305.5	44357.9	48053.2	52264.6	57023.3	37165.1	42327.9	52468.5	60511.4	104648	54876.2	53308.5	54918.2	49507	57700.8	50122.1	45157.5	55922.9	42088.1	58445.1	48395.7	51705.3	51869.5
m1I	3633.88	6260.18	6209.69	4625.46	5761.78	5163.11	8612.14	7177.81	7716.86	8559.73	5778.25	5833.54	5038.61	5364.56	5679.78	6288.55	6018.12	6405.97	5507.52	5543.92	5703.37	6277.97	5793.18	6396.3	5296.47	4946.9	4371.66	6144.3	8038.79	6132.22	6082.63	6212.47	4517.35	6419.15	4822.86	4275.7	5283.12	5637.45	5265.26	6349.78	6308.96	6422.43
m227G	35010.5	47153.7	44401.6	45300.7	52506.3	37978.6	55194.6	48136.6	57517	73696.6	46988.3	49065.1	50843.9	45200.7	47271	49098.4	47610	44409.3	43554.7	32040.7	40170.7	43135.1	46532.6	47531.6	33059.5	39491	51375.6	56125	100981	47023.2	47354.2	48704.8	47565.1	53198.2	47118.1	41013.8	49467.7	38929.1	54721.2	42192.7	44177.1	45786.8
m22G	27068.4	36244.6	33987.7	33539	39321.4	28408.7	49766.9	39937.5	48373.8	60582.5	34068.5	35287.6	39563.4	34815.6	33644.9	37463.9	36350	36042.6	32563.8	24950.2	30616.4	32921	36112.7	39659.4	23912.8	29327.1	36985.5	38780.7	48173.1	34526	37187.1	37951.8	31948.7	39610.7	34865.8	31676	39389.2	29088.9	41194.4	33766.3	34130	35279.7
m2G	40008.2	53710.3	50909.1	50502.8	57686.5	42597.8	78892.8	63040.5	74289.3	93432.8	53149.9	55126.2	57872.8	52085.2	52916.2	55492.4	53736.3	53504.5	49764.9	38140.2	46046.5	49602.7	53825.7	58864.5	39059.3	44418.9	55475.1	62736.2	104529	56840.1	56170.1	57041.3	51815.1	59785.5	52277.6	46981	58439.3	44377.9	61428.7	50881.9	53678	54173.7
m3C	19125.3	27338.8	26103.5	23732.4	28376.5	23358	37770.9	30380.9	33155.4	38885.5	27390	26690.3	23897.4	20502.6	26479.8	28300.7	26466.7	27244.8	24805.7	20115.7	22996.6	26441.3	25450.5	29563.8	20123.1	21698.7	23488.5	22599.3	34407.3	28849.4	27402	31367.4	25718.5	31462.2	25044.8	22669.1	28208.5	23033.3	28878	27740.9	27109.8	27834.6
m3U	273.259	132.671	144.015	195.068	145.803	140.923	157.538	155.478	164.983	162.734	142.666	151.561	209.857	211.81	151.736	138.197	145.709	135.453	160.174	139.534	139.392	138.026	191.957	199.48	143.026	164.78	226.238	120.369	121.013	140.839	143.773	143.5	207.705	142.784	218.431	246.691	275.377	136.154	205.702	139.973	139.133	157.315
m5C	34964.6	47769.1	45063.9	44473.2	52026.2	40030.4	67972.3	54321.7	63665.2	76588.5	46917.7	48491.2	50214	45571.4	48146.3	50738.7	49418.1	49714.9	45842	35186.4	41364.4	45841	47434.8	52389.3	35691	40308.5	47185.9	54476.8	75771.4	50095.8	52840	55472.2	45459.5	52261.6	45674.7	41998.4	52769.7	39903.5	53922.1	48183.3	46896.3	47503.2
m5U	3312.25	6078.29	6003.38	4664.33	6031.74	4553.83	8881.8	7044.85	8074.88	9419.32	5713.54	5959.06	5438.35	5318.14	5509.76	6137.44	5798.71	6391.64	4820.31	4272.52	4914.36	5939.99	5677.91	6422.41	4346.12	4573.75	4801.02	6171.58	8620.56	6123.87	6018.49	6054	4924.43	6593.73	4958.8	4304.8	5747.48	4998.6	5985.5	5722.41	5897.38	6219.2
m5Um	2841.38	4222.11	4296.44	3656.87	4140.19	4034.46	4415.46	4024.29	4082.65	4692.36	3995.33	3904.42	3577.73	3824.18	3580.05	4315.91	4132.24	4566.58	3739.54	3609.84	3609.27	4312.76	4021.68	4386.41	3515.57	3776.43	3159.35	3392.4	3344.12	3506.46	4280.66	4308.32	3089.67	4216.48	3503.65	3292.71	3828.39	3914.52	3866.82	4389.18	3552.36	3896.82
m66A	4558.94	529.961	797.441	3183.15	923.82	892.094	683.734	1057.4	1323.61	565.562	750.704	1014.22	3200.61	2671.26	1584.11	626.01	616.508	399.477	1492.63	905.648	1261.95	287.19	2078.58	1877.75	771.612	1581.55	4138.01	1144.17	1273.44	1048.7	544.15	760.489	3054.51	450.886	2733.14	4277.57	3721.3	702.889	3222.01	1080.36	1455.76	1939.48
m6A	20484.5	27015.6	25833.9	24337.2	27948.3	21436.7	41023.6	38556.7	46315.6	51155.1	29200.8	30896.7	29243.7	27441.8	26992	27038.3	26681.8	25965.9	24377	20872.2	25501	24536.3	27300.7	29728.6	20811.8	23687	28065	34506.6	53332.3	33637.1	27552.5	29341.1	28831.4	30702.6	26955.6	24413.5	28333.5	23491.8	30455.9	23743.1	29719.7	30135.2
m6Am	3213.46	5568.93	5480.62	4377.6	5541.97	5225.99	2923.89	4237.92	4281.55	4677.72	5532.66	5011.6	4619.41	5009.46	4409.29	5320.27	5416.02	5468.77	4742.19	5318.91	5680.33	5268.03	4865.73	4633.67	5860.63	5706.11	4204.54	6102.58	5837.04	6229.27	5822.17	5267.77	4788.28	5812.81	4795.67	4243.97	4575	5893.65	4968.44	5541.06	5491.37	5846.23
m6t6A	362.633	577.937	560.549	480.389	577.243	517.915	663.966	589.023	572.586	625.963	528.81	557.698	495.53	478.305	517.977	585.805	582.252	559.581	484.577	531.353	536.141	566.516	532.731	579.033	558.388	518.728	438.951	544.94	512.004	522.109	569.516	571.691	445.671	570.724	499.7	479.588	505.006	542.786	528.729	547.184	564.191	547.858
m7G	60994.8	79836	76139.9	76605.8	87368.8	67280	118647	93142.1	111204	138233	80897.4	84136.1	86036.5	78891.4	80913.4	84590.8	82060.6	83826.7	79569.4	58018	69389	78019	82811.7	91211	57113.8	65922.6	84215.7	92104.8	158178	85768.8	89503.6	93871.7	79327.8	89617.2	78587.9	70497.4	89181.7	66135.4	92088.1	80421.7	80622.4	79808
manQ	324.437	506.833	530.887	499.532	579.9	568.164	762.815	732.657	720.306	674.545	685.421	609.131	479.715	544.363	513.646	638.594	635.965	636.765	578.553	596.332	618.058	551.237	472.173	530.06	629.227	579.264	441.686	548.94	554.161	608.57	641.903	629.371	497.113	665.977	504.618	472.496	578.506	627.97	525.055	642.468	617.933	672.588
galQ	44.2479	62.2314	69.1819	73.9762	93.7164	122.059	168.399	158.622	162.79	96.972	125.043	100.887	92.1195	111.282	98.1942	152.159	145.002	168.651	140.309	162.127	149.335	95.6858	76.5285	84.1179	134.898	121.007	76.95	115.699	103.267	156.825	121.637	116.668	89.7393	135.386	107.016	104.143	147.801	182.699	127.636	174.497	168.83	187.503
mchm5U_S	75.4465	118.528	122.165	98.3468	119.121	101.16	130.892	119.244	115.929	129.844	119.082	115.615	92.0122	110.52	103.612	125.308	122.508	125.848	105.868	118.527	118.801	116.463	108.744	112.357	115.094	110.209	87.717	109.954	99.3138	115.236	116.12	114.653	87.8919	120.131	100.877	100.34	112.492	116.228	107.541	118.714	119.366	125.24
mchm5U_R	34.2123	63.4027	59.0203	50.132	67.5515	47.6667	84.9376	67.4208	75.7935	100.798	61.1506	64.8269	53.3809	51.388	55.7979	63.8321	62.4115	71.1933	54.1271	42.7721	52.6622	63.0062	62.9358	68.3818	43.2929	45.3916	53.8335	61.1214	93.5628	61.8482	67.7517	75.3717	53.7926	62.9186	48.5792	38.5547	63.25	50.4842	70.0157	64.7957	64.4534	64.7734
mcm5s2U	682.883	971.939	976.951	867.513	1127.14	978.159	1065.16	1045.88	929.541	1084.81	963.825	927.112	790.151	864.446	856.986	974.272	1005.01	1123.51	922.913	948.125	932.275	1032.64	888.643	969.232	898.071	935.216	815.731	929.572	755.162	816.426	1050.99	1025	772.166	930.021	768.168	733.064	925.168	931.84	937.68	1185.07	929.872	990.033
mcm5U	140.924	214.914	202.461	151.503	175.655	148.428	375.604	305.72	327.471	197.25	154.179	158.525	242.179	260.869	256.739	222.863	207.371	233.397	225.61	205.717	218.546	173.22	188.635	191.138	153.994	145.67	131.864	264.974	326.77	290.913	153.872	164.785	131.667	279.212	249.36	207.839	193.782	188.654	208.396	224.809	239.365	232.194
ms2i6A	2926.16	4745.85	4628.63	3356.59	4016.76	3979.8	6455.87	6918.92	7215.63	6884.6	4877.16	5543.45	3636.9	3399.71	4036.85	4185.15	3995.39	4968.2	4602.35	5629.5	5001.11	4584.71	4666.57	4356.29	4937.46	4841.58	4030.55	5584.38	6317.96	6458.36	6733.76	7101.47	5171.09	4884.17	4267.1	4199.22	3894.83	4711.27	4162.59	6132.89	6373.47	6081.73
ms2t6A	665.048	997.503	1015.58	830.608	1018.81	953.132	1062.7	979.843	979.944	1195.38	956.58	989.562	802.932	812.386	861.979	1034.14	1040.25	1003.77	920.474	983.858	983.188	996.327	912.21	1002.52	1002.79	948.074	793.037	896.927	862.967	840.064	1063.82	1072.5	823.979	923.244	792.392	765.088	913.729	949.182	843.191	1030.02	998.921	1002.14
ncm5U	403.652	627.682	624.693	482.289	605.504	487.558	721.982	658.969	682.177	751.285	603.944	617.826	486.573	485.761	509.005	651.733	631.354	644.97	511.305	583.116	599.875	591.959	547.74	634.236	571.397	591.759	490.959	738.564	577.072	612.726	607.987	592.244	532.968	595.319	485.049	473.937	631.187	609.682	594.926	620.011	600.434	670.848
ncm5Um	12.0424	19.6446	19.9865	17.9672	21.4422	22.2626	27.2698	22.8195	25.4387	29.2699	22.5615	23.8771	15.7554	19.896	18.2071	20.1874	22.0166	23.6058	20.2276	21.5359	19.9422	18.4076	16.377	20.118	20.7321	19.797	14.7787	20.2936	20.1052	21.0266	23.6337	22.8395	18.4136	21.1051	17.1988	15.0036	18.1068	21.4939	17.6421	21.6176	21.7825	20.7922
oHyW	321.024	421.573	437.173	403.798	453.192	401.801	432.472	458.362	430.016	672.038	494.679	528.756	341.338	331.311	330.462	470.971	477.103	442.256	441.727	419.77	457.074	473.876	384.869	441.502	397.89	415.221	402.007	394.801	444.14	350.038	533.368	494.301	411.371	405.951	347.501	341.077	437.84	432.694	385.284	488.859	485.936	528.036
Q	1445.81	2190.65	2328.95	2504.63	2991.94	3621.78	5375.32	4548.68	4815.27	4420.41	4804.12	3899.22	3063.68	3510.68	3425.25	4474.3	4232.28	4803.18	3644.56	3858.1	3808.16	2972.97	2501.64	2893.66	3880.19	3445.81	2608.35	4962.49	4663.8	5428.26	4740.86	5410.46	3385.44	4577	3639.66	3309.8	4396.8	5074.34	4100.91	5083.6	4850.78	5202.97
t6A	9787.02	15073.1	14397.2	12960.5	14835.4	12329.6	17142	14471.4	14457.9	17042.2	13218.8	14420.6	13881.3	13775.5	14530.5	15183.4	15174.1	15346.1	12668	12019.9	13751.2	14235.8	14378.1	15098.6	12866.9	13326.7	12242.9	13493.1	13342.1	13531.9	14984.4	14504.8	11538.1	15128.9	13585.1	12975.2	14177.8	13437	14574.4	14345.3	14599.5	14379.1
Um	7745.1	9215.92	9229.42	8558.98	9141.28	9155.53	10122.4	9962.74	9801.11	9958.25	9269.45	9588.2	8171.03	9336.45	8272.56	9484.03	9097.12	9794.45	8875.69	9528.83	9443.18	9199.76	8925.41	9014.61	9460.78	9128.25	8221.54	9163.14	8700.78	9696.39	9724.77	9699.02	8820.51	9343.9	8600.13	8322.55	9430.07	9377.86	8874.81	9956.17	9457.34	9762.63
Y	3369.64	5320.33	5149.99	4057.02	4931.28	3657.93	6394.62	5202.51	5867.16	6641.72	4331.74	4823.39	4681.14	4234.2	4479.28	5021.68	4817.27	4860.67	4006.71	4119.03	4553.16	4464.35	4379.97	4798.35	4458.15	4345.88	4343.94	4990.29	6092.02	5394.35	4298.88	4226.78	4350.79	5329.31	4555.64	4395.38	5298.67	4684.44	5296.72	4671.19	4860.78	5531.58
yW	4.0966	3.51575	5.55529	3.61582	4.65108	4.02011	13.8207	7.01577	5.99666	6.40644	5.90597	5.33268	4.22971	5.23407	4.03684	4.85217	8.90356	4.26928	6.53376	5.00594	5.79098	7.62125	4.89693	6.73183	4.37225	4.91126	8.77419	4.97744	7.48399	4.34023	5.4749	5.31996	4.22792	7.78181	4.93347	4.47339	4.24238	4.45255	4.08982	5.98942	5.31062	6.89137

### Sheet: ANG KO
	MOCK																					ANG KO
Compound	C1	C2	C3	RO1	RO2	RO3	TTFA1	TTFA2	TTFA3	AM1	AM2	AM3	KCN1	KCN2	KCN3	OLI1	OLI2	OLI3	AS1	AS2	AS3	C 1	C 2	C 3	RO 1	RO 2	RO 3	TTFA 1	TTFA 2	TTFA 3	AM 1	AM 2	AM 3	KCN 1	KCN 2	KCN 3	OLI 1	OLI 2	OLI 3	AS 1	AS 2	AS 3
ac4C	14028.4	13297.9	11920.2	13327.5	13325.6	12342.3	15983.4	11955.8	12276.3	12879	9700.4	11344.6	12253.2	11062.4	10536.2	13129.6	12426	13276	13281.1	11542.2	11370.2	13269.1	13187	12576.2	13283.7	13968.6	13011.8	13390.3	12311.9	12237.6	13478.1	13022	13935.9	13239.7	12975.4	12587.7	12864.1	13050.7	13156.3	14384.8	14254.5	13531.9
acp3U	3876.1	3613.26	3356.09	3847.16	3829.44	3590.56	3993.69	3196.67	3254.6	3558.71	2209.11	3301.46	3257.48	2883.4	2661.3	3734.2	3357.02	3593.79	3311.01	2859.32	3083.24	3574.39	3465.01	3383.68	3762.72	3946.64	3794.39	3691.16	3292.26	3190.56	3854.38	3687.99	3915.75	3628.36	3522.51	3478.2	3364.06	3630.39	3576.09	3732.38	3516.83	3427.06
Am	38518.3	36884.9	30491.3	44069.2	43338.3	33295.2	46918.6	34242.8	38234.6	39970.4	56277.6	31374.9	47072	28291.2	44396.1	37118.6	36949.6	39900.4	36651.2	27949	27697.8	31276.1	31219.7	31531.8	32263.8	38823.9	32684.1	32494.5	38325.9	42021.9	33872.5	33890.7	37141.8	30222.3	30224.1	30035.4	29042.2	31185.7	32530.9	31747.7	31744.1	30760
Cm	39442.5	36745.7	32223.1	38890.3	38650.7	34850.2	41931.4	35547.8	36291.5	37236.8	37898.7	32457.3	37863.2	30539.4	34655.2	36967.2	35249	37094.4	35707	30677.4	30415.8	32166.8	31967	31288.3	33856.6	36966.4	34435.8	34425.9	35315	34832	34799.6	34224.5	35317.2	32899.6	32380.5	32225.9	32234.1	33356.6	32931.1	33820.3	34117.1	32595.2
D	5108.13	4295.65	3645.54	5249.63	5277.51	4141.96	6153.08	3829.13	4181.01	4593.32	2630.17	4015.42	4485.66	3339.29	3308.47	5086.01	4487.04	4882.39	4340.66	3447.1	3731.15	4643.46	4808.1	4433.89	4945.47	5725.67	5039.22	5065.99	4319.99	4304.2	5344.87	4903.14	5848.89	4821.84	4744.04	4481.37	4565.82	5027.56	5087.07	5436.24	5070.61	4655.32
f5C	49.0235	34.565	43.9062	57.1984	49.5597	33.513	37.4987	34.0493	34.9702	39.8291	19.1015	43.4645	37.5148	30.8868	30.4197	43.3257	42.0687	44.1162	49.1702	39.9011	27.8325	27.749	23.919	29.1701	32.7636	30.6744	18.1769	31.8917	24.0771	23.8797	27.6169	27.234	30.5604	23.7547	25.4471	20.5083	26.1226	22.5422	27.0363	22.0913	19.8148	12.8434
f5Cm	480.142	480.54	452.185	501.811	518.42	484.417	530.304	432.583	446.795	518.907	311.409	435.171	400.895	220.383	338.228	522.411	510.3	501.109	462.864	229.546	248.124	463.181	442.963	428.883	503.227	487.169	486.447	495.808	433.525	415.396	547.726	522.259	537.027	408.315	432.587	412.87	473.256	510.365	491.211	517.797	500.502	472.424
Gm	34612.2	32137.7	27640.5	35311.2	34162.5	28967.1	37328.8	30155.9	31794.5	33407.9	34997.5	27392.3	34436.7	25213.4	30820.3	31665.3	30297.6	31985.9	31344.8	25299.5	25206.9	28747.5	28743.4	27764.3	30218.6	33084.6	29809.8	30472.5	31071.9	31734.5	31758.5	30343.1	32779.4	29034.8	28737.3	27857.5	28253.7	29173.3	29398.4	30354.1	29959.9	28529.9
hm5C	22.5419	23.0704	20.4778	18.7684	19.8256	21.7232	18.4187	14.3331	13.2635	21.4626	13.3364	16.0026	17.8301	17.1124	13.4294	19.8039	18.4673	20.8454	14.6468	15.4544	17.5337	27.0494	21.3124	19.9644	18.723	19.1653	17.8041	18.3587	13.1975	13.6689	16.227	18.5512	15.1602	21.4279	23.4204	19.0049	17.9183	17.4231	17.4022	19.8009	18.4462	15.9402
hm5Cm	243.515	221.868	222.18	239.252	243.417	243.921	252.964	222.95	213.518	246.846	142.911	210.365	192.957	210.529	174.765	228.516	215.558	225.577	237.248	226.285	235.991	237.623	221.707	212.205	267.056	259.778	258.541	263.465	220.709	204.358	280.802	283.505	270.39	250.869	243.919	255.959	254.891	255.249	246.505	291.079	301.695	305.079
I	11983.4	11167.8	10057.7	11589.1	11754.1	10868.6	13651.4	9876.02	10176	11097.2	6509.25	9652.42	10073.3	9437.04	8029.81	11741.8	10796.7	11432.4	10859.6	9865.08	9947.15	11465.8	11502.9	11052.7	11692.8	12298.8	11935.5	11659.8	10362.2	9978.84	11882.8	11438	11932.1	11619.1	11545.6	11428.5	11315.4	11860.6	11535.9	12279.9	12345.9	11815.4
i6A	26494.6	25927.7	22127.9	28944.2	28798.7	23969.8	35389.2	24819.6	26753.2	27312.2	18556	22207.6	26269.3	20627	21728.4	27913.8	26609.2	28410.5	27166.1	21104.8	21342.7	24754.4	25807.9	24280.7	25475.1	29581	26164.3	25465.7	25481.4	26052.3	26705.7	25886.5	28640.9	25032.8	24886	24453.2	23597.1	25497.2	26108.4	27536.7	27359.3	25945.6
m1A	100327	91466.4	69185.2	116449	110073	73495.2	170021	98121	110652	99046.7	85740.3	69606.6	99781.6	62257.4	81157.7	95172	90194.3	97288.1	116347	70173.7	64618.5	80617.1	82702.8	78038.4	81840.9	105615	88133.6	86594.8	100272	105976	86903.1	84219.5	95274.3	78230.5	79744.6	77596.4	74780.9	82181.4	84860	88524.7	90283.2	85154.3
m1G	59346.8	54587.5	42827.9	65204.7	63820.2	46151	90612.5	48409.1	54180.2	58515.3	46765.1	41327.8	58398.8	38521.7	47396.1	58011.2	54121.2	59488.3	57701.6	39951.4	39524.9	50392.8	51446.9	48525.5	50990.2	63353.9	52188.9	51332.8	53715.4	56875.5	53427.5	51250.2	58136.7	49346.6	48540	48021.1	45561.7	50008.2	51783.1	53816.3	54478.4	49182.3
m1I	7321.46	6917.52	6089.25	6686.92	6979.81	6266.02	9039.92	6251.75	6124.19	6506.26	3381.25	5494.93	5836.98	5691.46	4561.73	7027.77	6631.84	6885.48	6890.59	5943.37	5793.9	7141.05	7271.38	6796.23	7090.02	7614.83	7116.77	6993.27	6177.2	5992.76	7144.9	6865.66	7188.98	7081.56	6837.46	6774.96	6728.67	7070.56	7042.14	7524.05	7706.46	6987.9
m227G	49877.3	47444.6	37422.4	59460	58248.5	40257.2	74770.2	41793.9	49648.3	52454.4	45544.5	36577.4	52466.6	33337.5	43548.1	50732	48335.4	53311.6	49346.8	33784.6	32969.4	42590.8	42306.5	41613.8	43807	55464	45188.9	44230.1	48647	51617.3	45660.4	45300.9	51363.3	41351.3	41020.1	40827.1	39222.6	42798	45367.7	43880.9	45258.5	41755.3
m22G	41320.9	38241.3	30410.7	45430.1	44248.3	32338.2	61751.4	33999.1	37702.9	40532.8	32752	27003	41045.4	22136.2	32839.4	40987.9	38018.6	41211	39487.9	22074.6	22779.5	35158.7	36291.3	33406.5	35598.9	44059.4	36720.1	36209.2	36908.4	38698	37675.3	35890.7	41650.4	34818.4	34577.6	33738.8	31999.5	35738.8	36587.1	37878.1	37701.7	34621.7
m2G	62221.8	57235.3	45131.1	68896.6	67094.3	49032.8	95082.2	51167	56997.7	61083.4	50242.8	44096	62160.7	40596.4	49981.8	61084.9	56807.1	62417.1	60076.2	41471.6	41398.3	52679.7	53996.6	51015.8	54021.5	66490.7	55218.7	54290.3	56229.5	59208	56281.8	54260.4	62406.7	52288.6	51265	50740.4	48532.9	52876.3	55177.6	56594.6	56742.1	52005.9
m3C	31627.7	29483.6	24283.6	34544.4	32778.3	25577.4	39364.5	29034.5	29669.6	30784	20875.1	24391.2	28035.1	21491.9	24430.3	30766.1	28746.2	30498.9	31963.7	23529.7	22786.1	28140.2	27232.4	26243	28556.3	32478.5	27689.2	28460	28066.8	28536.9	28743.9	27701.9	29044.2	26576.5	26010.9	26261.7	25672.3	26684.8	27526.5	28097.5	28831.2	28932.9
m3U	150.592	144.371	150.521	137.174	133.382	174.004	170.869	144.935	132.215	151.981	294.816	152.922	160.335	119.441	217.992	142.23	134.758	142.755	144.27	144.193	132.214	147.937	146.001	145.304	150.704	153.099	156.951	145.811	143.032	135.409	154.861	155.276	141.65	137.321	154.102	141.348	146.5	151.871	139.376	153.433	146.862	153.745
m5C	56143.8	51290.7	41062.7	62034	59257.5	43838.1	78122	50439.6	54813	54582.4	42043.7	41849.2	53203.5	37195.8	44047.2	54435.3	50641.3	54588.8	57915.5	29083.8	38256.3	49039.7	49196.2	47286.5	50615.8	60193	52768.8	51842.3	53161.1	54516.5	52501.4	50284.8	56728.6	48185.4	47885.6	47578.1	46098.6	49032.9	51191.3	52727.8	52349.6	50050.5
m5U	7003.56	6453.23	5231.06	7261.41	7270.49	5742.08	9500.81	5416.45	5816.59	6447.8	3704.97	4541.92	5921.56	4234.53	4441.97	6664.87	6135.67	6790.79	5922.46	4256.9	4256.29	6237.67	6092.87	5684.03	6106.02	7235.36	6351.81	6153.46	5698.61	5801.01	6197.08	6071.8	6559.98	5962.13	5878.76	5759.31	5589.55	6096.62	6130.09	6095.2	6125.3	5694.02
m5Um	4863.76	4650.6	4454.98	4660.59	4628.26	4529.67	5174.85	4282.79	4328.33	4485.59	2624.87	3454.61	3962.32	2845	3272.68	4728.14	4408.96	4531.22	4102.29	2672.7	2740.77	3884.41	3905.77	3756.52	4260.41	4381.56	4161.69	4208.33	4187.95	4150.91	4251	4001.54	4163.07	4006.84	4043.01	4031.91	4035.21	4178.25	4008.38	3758.77	3786.57	3610.96
m66A	697.075	693.883	760.222	776.847	795.271	1711.91	563.463	877.195	869.88	890.859	5983.47	1777.97	2039.47	951.954	3670.13	345.622	513.709	884.485	1481.7	1882.71	1830.95	516.774	654.927	932.07	416.563	370.879	333.108	366.284	814.602	1022.81	680.309	619.648	619.94	459.819	557.406	554.223	383.281	387.142	408.858	1069.26	885.717	1019.41
m6A	26010.4	25727.9	21898	28055.1	28874.2	23928.9	40729.8	24213.7	25057.9	27560.2	24680.5	25085.2	27755.3	20940.5	24404.6	27285.2	26928	27689.3	27754.5	23116	22382.1	26037.1	26163.8	24559.8	25118.1	31085	26548	25977.1	26490.8	25222.2	26198	25736	27115.7	24457.2	24848.2	24189	23578.8	25509	25740.5	26665.9	26086.3	24918.3
m6Am	5461.08	5371.79	5551.68	5764.58	5590.51	5743.51	4549.78	6059.42	5503.62	5364.21	3117.65	5608.19	4694.36	5159.27	3931.25	5618.97	5239.02	5356.88	5132.55	4691.89	4789.28	5128.69	5265.87	4878.98	5226.35	5418.45	5273.42	5368.6	5711.01	4981.61	5532.46	5140.73	5565.43	4823.8	4958.07	4727.4	4970.69	5288.78	4981.95	4521.38	4729.32	5041.81
m6t6A	673.185	638.164	587.354	679.895	665.648	656.099	748.786	616.191	635.437	664.172	375.248	586.451	596.72	600.239	497.086	707.929	632.767	666.341	627.414	588.366	600.542	646.626	674.621	631.542	702.932	708.756	696.529	710.224	598.442	593.31	716.105	664.672	718.617	664.173	657.667	633.869	649.754	678.088	672.428	703.876	683.232	635.319
m7G	91082.3	86077.5	66922.5	103747	100509	72003.9	143676	84207.7	94055.6	89764.7	75889	65769.8	90550.3	60351.8	76054.2	90980.4	85885.4	93457.5	99581.1	64256.2	62494.7	78377.4	79217.7	76335.8	79172.1	98359.6	83429.1	81040.9	89692.5	94165.6	81430.4	80440.4	89073.2	76880.8	75456.8	75359.3	73232.8	78472.6	81712.4	82526.7	84788.2	79631.8
manQ	745.547	684.918	665.825	672.146	655.134	684.596	718.152	644.7	584.366	639.745	371.687	614.164	563.541	557.88	481.69	671.31	643.744	629.318	645.013	617.847	603.47	422.564	429.08	377.44	662.296	650.156	633.435	620.331	647.846	609.177	686.761	677.469	630.395	663.845	645.612	647.637	676.728	670.384	644.422	742.969	740.33	721.104
galQ	31627.7	29483.6	24283.6	34544.4	32778.3	25577.4	39364.5	29034.5	29669.6	30784	20875.1	24391.2	28035.1	21491.9	24430.3	30766.1	28746.2	30498.9	31963.7	23529.7	22786.1	28140.2	27232.4	26243	28556.3	32478.5	27689.2	28460	28066.8	28536.9	28743.9	27701.9	29044.2	26576.5	26010.9	26261.7	25672.3	26684.8	27526.5	28097.5	28831.2	28932.9
mchm5U_S	121.723	117.348	111.595	125.227	123.184	119.296	121.715	119.028	115.136	121.366	67.7795	118.315	107.361	112.087	84.057	120.422	117.056	123.471	113.518	117.686	119.155	100.386	103.617	96.0018	107.788	105.227	113.386	105.483	96.4266	99.1962	104.358	105.054	111.729	98.2154	99.4724	101.157	108.35	111.444	102.532	101.461	107.23	106.364
mchm5U_R	73.6913	66.1095	52.0149	77.275	79.7101	60.1327	101.645	53.4041	61.4508	71.9479	38.7762	45.6997	53.3309	38.8582	41.2738	75.8663	69.7276	77.4222	71.2293	44.6261	45.797	70.4966	75.0107	69.0513	72.0455	84.2445	77.6346	73.0166	58.075	64.0296	75.6007	74.5937	83.5974	59.9384	60.0693	64.2398	66.9468	71.8746	76.8667	75.0113	82.4704	65.2206
mcm5s2U	1282.36	1206.56	1128.52	1249.49	1254.82	1195.23	1277.6	1075.5	1107.45	1246.08	728.772	925.479	954.444	801.338	776.432	1290.83	1129.5	1259.83	1208.49	827.384	842.165	1107	1171.93	1069.21	1291.05	1311	1233.31	1282.03	1032.98	1010.87	1377.74	1249.73	1395.04	1137.74	1138.23	1072.75	1243.88	1294.22	1152.17	1270	1271.96	1200.97
mcm5U	152.317	152.392	133.423	141.158	147.567	128.19	297.487	218.497	243.706	120.985	66.6974	106.687	220.164	198.132	175.003	166.649	168.38	164.193	214.847	190.97	188.11	95.8479	102.427	96.818	95.864	137.995	90.793	96.7097	198.546	191.97	86.0078	80.0036	92.9683	169.106	149.157	176.387	84.3231	87.6698	96.5791	191.032	185.906	180.995
ms2i6A	4183.79	4268.95	4463.97	4646.73	4992.74	5405.34	5668.24	5872.61	5307.79	5535.88	2849.91	5349.23	4047.79	4379.29	2923.6	4815.73	4605.99	4946.95	5017.82	5083.19	5178.45	3069.78	3080.01	2754.1	2972.28	3641.95	3431.78	3385.6	4241.29	4168.17	3562.87	3591.34	3737.23	2886.87	2874.14	2843.73	2823.34	2808	2900.57	3464.68	3868.36	3672.74
ms2t6A	1224.58	1166.44	1103.09	1230.08	1202.67	1202.36	1167.39	1047.56	1035.47	1187.85	689.048	1128.26	946.517	990.863	793.198	1180.59	1120.11	1153.82	1149.5	1068.64	1098.44	1334.28	1356.52	1240.83	1428.18	1367.45	1422.63	1464.72	1008.53	977.592	1496.88	1419.44	1484.5	1187.72	1197.08	1149.7	1380.35	1421.99	1403.06	1394.39	1382.03	1288.2
ncm5U	664.128	620.04	577.25	654.076	655.721	636.896	637.315	488.84	515.931	608.929	378.399	570.701	512.714	448.732	407.151	663.814	585.504	627.752	575.787	496.354	558.257	721.426	692.006	682.774	738.745	765.846	760.345	742.825	520.72	498.519	788.935	743.781	792.143	622.337	635.475	598.876	687.99	755.224	754.685	757.601	719.915	693.222
ncm5Um	20.9214	19.0908	20.9939	25.7694	22.7706	25.5815	25.1445	23.3668	20.4648	22.198	12.6538	22.2243	20.7767	21.4807	16.9457	24.0969	22.2063	22.7857	20.0506	21.7945	23.2193	20.4065	22.1925	20.3474	24.1157	26.167	24.1909	22.5008	21.395	19.5755	25.6221	26.3381	23.7329	22.8486	21.6738	24.0085	26.6009	24.6778	22.3497	26.9648	25.472	24.6412
oHyW	529.753	515.452	445.534	512.161	570.959	487.71	527.543	406.472	406.737	578.785	348.482	414.265	370.63	347.901	327.159	516.937	465.268	521.149	500.982	427.456	440.587	579.667	599.339	513.339	669.024	691.898	648.004	682.707	431.803	414.296	669.243	665.885	678.412	474.408	458.777	472.424	571.925	618.133	590.918	607.716	613.093	586.646
Q	5599.55	5491.61	5609.07	4804.44	4997.37	5312.37	5749.2	5214.81	5041.2	4997.45	2576.87	5143.52	4268.39	4772.09	3620.03	5451.2	5168.62	5403.3	5032.67	5309.53	5227.32	1217.66	1331.6	1052.22	3157.58	3484.59	3014.9	2796.82	4773.96	4630.05	3708.46	3675.35	3482.03	3223.18	2686.66	3154.67	3202.01	3154.14	2886.36	3147.6	3315.57	3517.63
t6A	18084.2	16114.8	13967.9	17531.7	16945.6	14839	20837.9	14312.5	15084.9	15965.6	9461.5	12891.4	15273.9	12840.4	12058.7	16730.2	15632.2	16459.5	15132	12537.2	12742.7	14975	15782.7	14014	15282.3	16858	15216.5	15616.3	14672.6	13752.6	15789.2	14856.6	16214.9	15052.7	15029.6	14671.3	14004	16362.7	15518.1	15697.7	15295.3	14065.3
Um	10066.7	9884.21	9670.22	9808.63	9766.12	10138	10379.4	9922.97	9736	10020.3	7954.83	9920.22	9115.67	9518.53	8563.71	9894.6	9419.65	9882.55	9601	9710.78	9834.49	10095.2	10183.1	9814.84	10632.6	10651.6	10739.5	10651.4	9699.17	9577.45	10911.2	10737.3	10693.4	10453.4	10371.7	10393.5	10520.7	10513	10392.1	10824	10858.6	10592.3
Y	5312.02	4739.91	4299.66	5136.33	5212.14	4701.34	5583.19	3864.33	4214.78	4852.63	3663.5	4276.87	5005.78	3740.58	3736.68	5183.76	4643.55	5015.46	4188.16	3615.02	4064.09	5032.26	4998.34	4736.26	5230.25	5698.47	4951.8	5161.32	4241.38	4279.32	5322.83	5150.67	5671.23	5203.56	5048.54	4721.13	4685.52	5007.69	5199.78	5578.65	5044.09	4647.22
yW	6.54945	5.9559	5.39163	5.21562	6.65143	5.6141	7.68318	6.20142	6.11054	6.50545	2.39201	4.9814	5.83875	6.21114	4.44722	5.01764	5.40185	6.24324	4.86451	5.74101	6.01392	9.89215	11.3302	8.68515	13.3231	9.96197	11.3051	11.8933	5.70209	4.39063	10.9438	10.0644	10.2927	10.197	10.0857	9.90722	11.2485	10.9146	11.2653	11.499	10.707	11.0883
