## Supplementary material for "Angiogenin regulates mitochondrial stress and function via tRNA-derived fragments generation and impacting tRNA modifications": Suppmenetary table 2

### Sheet: Sheet1
Cpd Name	Prec Ion	Prod Ion	Frag (V)	CE (V)	Cell Acc (V)	Ret Time	Ret Window	Polarity
ac4C	286	154	166	4	5	4.93	1.5	Positive
acp3U	346	214	166	14	5	1.17	1.5	Positive
Am	282	136	166	16	5	4.78	1.5	Positive
Cm	258	112	166	8	5	2.12	1.5	Positive
cm5U	303.1	171	166	4	5	2.49	1.5	Positive
D_115	247	115	166	4	5	0.78	1.5	Positive
D_97	247	97	166	17	5	0.78	1.5	Positive
f5C	272.1	140.1	166	8	5	3.67	1.5	Positive
f5Cm	286.1	140.1	166	4	5	5.2	1.5	Positive
Gm	298	152	166	8	5	4.7	1.5	Positive
hm5C	274.1	142.1	166	8	5	0.8	1.5	Positive
hm5Cm	288	142.1	166	4	5	5	10	Positive
ho5U	261	129	166	4	5	1.03	1.5	Positive
I	269	137	166	4	5	3.3	1.5	Positive
i6A	336	204	166	16	5	6.02	1.5	Positive
io6A	352.1	220	166	16	5	5.5	1.5	Positive
m1A	282	150	166	16	5	1.13	1.5	Positive
m1Am	296	150	166	16	5	2.78	1.5	Positive
m1G	298	166	166	8	5	4.69	1.5	Positive
m1I	283	151	166	8	5	4.74	1.5	Positive
m1Y	259	169	166	8	5	1.52	1.5	Positive
m227G	326	194	166	12	5	5	1.5	Positive
m22G	312	180	166	10	5	5.24	1.5	Positive
m2A	282	150	166	16	5	4.41	1.5	Positive
m2G	298	166	166	8	5	4.92	1.5	Positive
m3C	258	126	166	12	5	1	1.5	Positive
m3U	259	127	166	4	5	4.39	1.5	Positive
m5C	258	126	166	8	5	1.17	1.5	Positive
m5s2U	275	143	166	8	5	5.1	1.5	Positive
m5U	259	127	166	4	5	3.57	1.5	Positive
m5Um	273	127	166	4	5	5.18	1.5	Positive
m66A	296	164	166	20	5	5.46	1.5	Positive
m6A	282	150	166	16	5	5.12	1.5	Positive
m6Am	296.1	150	166	16	5	5.41	1.5	Positive
m6t6A	427	295	166	8	5	5	10	Positive
m7G	298	166	166	12	5	1.74	1.5	Positive
man/galQ_163	572	163	166	18	5	5	10	Positive
man/galQ_295	572	295	166	10	5	5	10	Positive
mchm5U_183	333.1	183	166	12	5	4	2.5	Positive
mchm5U_201	333.1	201	166	4	5	4	2.5	Positive
mcm5s2U_169	333	169	166	16	5	5.37	1.5	Positive
mcm5s2U_201	333	201	166	4	5	5.37	1.5	Positive
mcm5U_125	317.2	125	166	28	5	4.91	1.5	Positive
mcm5U_153	317.2	153	166	12	5	4.91	1.5	Positive
mcm5U_185	317.2	185	166	4	5	4.91	1.5	Positive
mcm5Um_153	331.1	153.1	166	16	5	5.37	1.5	Positive
mcm5Um_185	331.1	185.1	166	4	5	5.37	1.5	Positive
mcmo5U	333	201	166	4	5	5.19	1.5	Positive
mo5U	275	143	166	8	5	3.88	1.5	Positive
ms2i6A	382.2	250.1	166	16	5	6.65	1.5	Positive
ms2t6A_182	459	182	166	22	5	5	10	Positive
ms2t6A_327	459	327	166	6	5	5	10	Positive
ncm5s2U_169	318	169	166	16	5	3.24	1.5	Positive
ncm5s2U_186	318	186	166	4	5	3.24	1.5	Positive
ncm5U_153	302	153	166	16	5	1.21	1.5	Positive
ncm5U_170	302	170	166	4	5	1.21	1.5	Positive
ncm5Um	316	170	166	15	5	5	10	Positive
nm5s2U	290	158	166	8	5	1.04	1.5	Positive
o2yW	541.2	409	166	10	5	5	10	Positive
oHyW	525	393	166	14	5	5	10	Positive
Q_163	410	163	166	22	5	4.11	1.5	Positive
Q_295	410	295	166	8	5	4.11	1.5	Positive
rA	268	136	166	16	5	3.77	1.5	Positive
rC	244	112	166	8	5	0.75	1.5	Positive
rG	284	152	166	9	5	3.45	1.5	Positive
rU	245	113	166	4	5	1.39	1.5	Positive
t6A	413	281	166	8	5	5.47	1.5	Positive
Um	259	113	166	4	5	4.32	1.5	Positive
Y_191	245	191	166	12	5	0.8	1.5	Positive
Y_209	245	209	166	4	5	0.8	1.5	Positive
yW	509.2	377	166	10	5	4.5	9	Positive
